# The hypoxic response extends lifespan through a bioaminergic and peptidergic neural circuit

**DOI:** 10.1101/2025.05.04.652087

**Authors:** Elizabeth S. Kitto, Shijiao Huang, Mira Bhandari, Cassie Tian, Rebecca L. Cox, Safa Beydoun, Emily Wang, Danielle Shave, Hillary A. Miller, Sarah A. Easow, Ella Henry, Eugene Chung, Megan L. Schaller, Scott F. Leiser

**Author notes:** Indicates co-first authors (Elizabeth S. Kitto, Shijiao Huang).

## Abstract

A coordinated response to stress is crucial for promoting the short- and long-term health of an organism. The perception of stress, frequently through the nervous system, can lead to physiological changes that are fundamental to maintaining homeostasis. Activating the response to low oxygen, or hypoxia, extends healthspan and lifespan in *C. elegans*. However, despite some positive impacts, negative effects of the hypoxic response in specific tissues prevent translation of their benefits in mammals. Thus, it is imperative to identify which components of this response promote longevity. Here, we interrogate the cell-nonautonomous signaling pathway downstream of genetic activation of the hypoxic response. We find that HIF-1-mediated signaling in ADF serotonergic neurons is both necessary and sufficient for lifespan extension. Signaling through the serotonin receptor SER-7 in the GABAergic RIS interneurons is necessary in this process. Our findings also highlight the involvement of additional neural signaling molecules, including the neurotransmitters tyramine and GABA, and the neuropeptide NLP-17, in mediating longevity effects. Finally, we demonstrate that oxygen- and carbon-dioxide-sensing neurons act downstream of HIF-1 in this circuit. Together, these insights develop a circuit for how genetic induction of the hypoxic response cell-nonautonomously modulates aging and suggests valuable targets for modulating aging in mammals.
