## Supplementary Table 1, RNAi for "The hypoxic response extends lifespan through a bioaminergic and peptidergic neural circuit"

### Sheet: Sheet1
RNAi	Figure(s)	Library
vhl-1	1,2,3,4,5,6,7	Vidal
tyra-3	4	Vidal
tyra-2	S4	Vidal
lgc-55	S4	Vidal
ser-2	S4	Vidal
egl-3	6	Vidal
egl-21	6	Vidal
npr-37	6	Vidal
npr-43	6	Vidal
npr-3	S5	Vidal
flp-15	S5	Vidal
flp-21	S5	Vidal
