## Supplementary Table 2, Strains for "The hypoxic response extends lifespan through a bioaminergic and peptidergic neural circuit"

### Sheet: Sheet1
Strain Description	Strain	Source	Identifier	Outcross
WT	wild-type	CGC	N2	≥4
hif-1 knockout	hif-1 (ia4)	CGC	ZG31	≥4
hif-1; NSM::HIF-1S	hif-1 (ia4); Ex[ceh-2p::hif-1(P621A)]	this paper		≥4
hif-1; HSN::HIF-1S	hif-1 (ia4); Ex[ham-2p::hif-1(P621A)]	this paper		≥4
hif-1; ADF::HIF-1S	hif-1 (ia4); Ex[srh-142p::hif-1(P621A)]	this paper		≥4
tph-1 knockout	tph-1 (mg280)	CGC	MT15434	≥4
ADF::tph-1 knockout	kySi56 IV; kyEx4077[srh-142::nCre]	Cori Bargmann	CX13571	≥4
NSM::tph-1 knockout	kySi56 IV; kyEx4057[ceh-2::nCre]	Cori Bargmann	CX13572	≥4
vhl-1 knockout	vhl-1 (ok161)	CGC	CB5602	≥4
ADF tph-1 rescue	tph-1(mg280); pKA805[srh-142p::TPH-1]	Miller et al 2022	LZR008	≥4
NSM tph-1 rescue	tph-1(mg280); pKA807[ceh-2p::TPH-1]	Miller et al 2022	LZR009	≥4
ser-7 knockout	ser-7 (tm1325)	CGC	DA2100	≥4
whole body ser-7 rescue	ser-7 (tm1325); Ex[ser-7p::ser-7]	this paper		≥4
glutamatergic neuron ser-7 rescue	ser-7 (tm1325); Ex[eat-4p::ser-7]	this paper		≥4
cholinergic motor neuron ser-7 rescue	ser-7 (tm1325); Ex[acr-2p::ser-7]	this paper		≥4
bioaminergic neuron ser-7 rescue	ser-7 (tm1325); Ex[cat-1p::ser-7]	this paper		≥4
sensory neuron ser-7 rescue	ser-7 (tm1325); Ex[osm-6p::ser-7]	this paper		≥4
cholinergic neuron ser-7 rescue	ser-7 (tm1325); Ex[unc-17p::ser-7]	this paper		≥4
interneuron ser-7 rescue	ser-7 (tm1325); Ex[glr-1p::ser-7]	this paper		≥4
GABAergic neuron ser-7 rescue	ser-7 (tm1325); Ex[unc-47p::ser-7]	this paper		≥4
GABAergic motor neuron ser-7 rescue	ser-7 (tm1325); Ex[unc-25p::ser-7]	this paper		≥4
M3 and M4 neuron ser-7 rescue	ser-7 (tm1325); Ex[ceh-28p::ser-7]	this paper		≥4
intestinal ser-7 rescue	ser-7 (tm1325); Ex[vha-6p::ser-7]	this paper		≥4
RIS neuron ablation	Ex[srsx-18p::caspase-3(p12)-nz]; Ex[srsx-18p::cz-caspase-3 (p17)]; srsx-18p::GFP	this paper		≥4
unc-17 knockout	unc-17 (e113)	this paper	CB113	≥4
unc-25 knockout	unc-25(e156)	this paper	CB156	≥4
eat-4 knockout	eat-4(ky5)	this paper	MT6308	≥4
tdc-1 knockout	tdc-1 (n3419)	CGC	MT13113	≥4
tbh-1 knockout	tbh-1(n3247)	CGC	MT9455	≥4
cat-2 knockout	cat-2 (n4547)	CGC	MT15620	≥4
RIC neuron ablation	Ex[tbh-1p::caspase-3(p12)-nz]; Ex[tbh-1p::cz-caspase-3 (p17)]; tbh-1p::GFP	this paper		≥4
tdc-1(-) + RIML rescue	tdc-1(n3419); Ex[gcy-13p::tdc-1]	Kitto et al 2024	LZR259	≥4
tdc-1(-) + uv1 rescue	tdc-1(n3419); Ex[ocr-4p::tdc-1]	Kitto et al 2024	LZR260	≥4
neuronal enhanced RNAi uptake strain	uIs60 [unc-119p::YFP + unc-119p::sid-1]	CGC	TU3311	≥4
vhl-1 knockout; neuronal enhanced RNAi uptake strain	vhl-1 (ok161); uIs60 [unc-119p::YFP + unc-119p::sid-1]	this paper		≥4
URX, AQR, PQR ablation	qaIs2241 [gcy-36::egl-1 + gcy-35::GFP + lin-15(+)].	CGC	CX7102	≥4
BAG ablation	Ex[gcy-31p::caspase-3(p12)-nz]; Ex[gcy-31p::cz-caspase-3 (p17)]; gcy-31p::GFP	this paper		≥4
URX, AQR, PQR ablation; hif-1 knockout; ADF::HIF-1S	qaIs2241 [gcy-36::egl-1 + gcy-35::GFP + lin-15(+)]; hif-1(ia4); Ex[srh-142p::hif-1(P621A)]	this paper		≥4
BAG ablation; hif-1 knockout; ADF::HIF-1S	Ex[gcy-31p::caspase-3(p12)-nz]; Ex[gcy-31p::cz-caspase-3 (p17)]; gcy-31p::GFP; hif-1 (ia4); Ex[srh-142p::hif-1(P621A)]	this paper		≥4
unc-31 knockout	unc-31 (e169)	CGC	CB169	≥4
nlp-17 knockout	nlp-17 (ok3461)	CGC	RB2498	≥4
